# MYRF drives heterochronic miRNAs and LIN-42, and amplifies oscillatory programs for stage transitions

**DOI:** 10.64898/2026.01.27.701908

**Authors:** Zhao Wang, Shiqian Shen, Xiaoting Feng, Di Chen, Qian Bian, Yingchuan B. Qi

## Abstract

Larval development in *C. elegans* proceeds through discrete stages, yet the mechanisms that drive stage transitions remain incompletely defined. Here, we identify the transmembrane transcription factor MYRF as a master temporal regulator essential for larval progression. MYRF cleavage and nuclear accumulation oscillate across larval stages, peaking during mid-to-late intermolt phases. MYRF directly activates key heterochronic microRNAs—including *lin-4*, *mir-48/241/84*, and *let-7*—and amplifies the oscillatory gene network by promoting central regulators such as *nhr-23*. MYRF loss-of-function or acute depletion suppresses and flattens this network, causing developmental arrest during the late intermolt phase of each larval cycle and stalling molting, seam cell division, and vulval morphogenesis. Notably, MYRF oscillations precede and induce activation of *lin-42/Period*, which feeds back to repress *myrf*, sharpening oscillatory precision. Together, these findings establish MYRF as a central driver of larval stage transitions, coupling microRNA-conferred temporal identity with an amplifier-based logic that executes stage- and phase-specific developmental programs.
