## Supplementary material for "MYRF drives heterochronic miRNAs and LIN-42, and amplifies oscillatory programs for stage transitions": File_S7

### Sheet: strain
BLW2856	GFP::myrf-1(ybq14) II; ybqSi296[Pscm-tagRFP-PH]
BLW2957	lin-42(ok2385) GFP::myrf-1(ybq14) II; ybqSi296[Pscm-tagRFP-PH]
BLW2008	wrdSi23 [eft-3p::TIR1::F2A::mTagBFP::tbb2 3' UTR:: loxP] I; GFP::deg::myrf-1(ybq133) II
BLW2707	GFP::deg::myrf-1 (ybq133) II ; myrf-2(ybq42) X ; ybqSi295[ Peft-3-TIR1(F79G)-mTagBFP2-AID*-NLS+HygR ]
BLW987	myrf-2(ybq42) X
BLW252	myrf-1(ju1121) II / [mIs14 dpy-10(e128)](mIn1) II
BLW821	myrf-1(ybq6) / [mIs14 dpy-10(e128)](mIn1) II
BLW1160	myrf-1(ybq6) / [mIs14 dpy-10(e128)](mIn1) II ; myrf-2(ybq42) X
BLW2911	dpy-14::mScarlet::2xOLLAS(wrd229 wrd325) I; GFP::deg::myrf-1(ybq133) II; ybqsi295[Peft-3-TIR1(F79G)-mTagBFP2-AID*-NLS+HygR]
BLW2912	dpy-14::mScarlet::2xOLLAS(wrd229 wrd325) I; GFP::deg::myrf-1(ybq133) II; myrf-2(ybq42) X; ybqsi295[Peft-3-TIR1(F79G)-mTagBFP2-AID*-NLS+HygR]
BLW2913	dpy-5::mNG(syb3312) I; myrf-1(ybq6)/mIn1 II
BLW2914	dpy-5::mNG(syb3312) I; myrf-1(ybq6)/mIn1 II; myrf-2(ybq42) X
BLW2915	dpy-5::mNG(syb3312) I; myrf-1(ju1121)/mIn1 II
PHX3312	dpy-5::mNG(syb3312) I
JDW794	dpy-14(wrd229 wrd325[dpy-14::mScarlet::2xOLLAS) I
BLW2740	GFP::deg::myrf-1 (ybq133) II ; heIs63 [wrt-2p::GFP::PH + wrt-2p::GFP::H2B + lin-48p::mCherry] V; myrf-2(ybq42)X; ybqSi295[ Peft-3-TIR1(F79G)-mTagBFP2-AID*-NLS+HygR ]
BLW2741	GFP::deg::myrf-1 (ybq133) II ; heIs63 [wrt-2p::GFP::PH + wrt-2p::GFP::H2B + lin-48p::mCherry] V; ybqSi295[ Peft-3-TIR1(F79G)-mTagBFP2-AID*-NLS+HygR ]
BLW2849	myrf-1(ybq6)/mIn1 II; heIs63 [wrt-2p::GFP::PH + wrt-2p::GFP::H2B + lin-48p::mCherry] V
BLW2848	myrf-1(ybq6)/mIn1 II; heIs63 [wrt-2p::GFP::PH + wrt-2p::GFP::H2B + lin-48p::mCherry] V; myrf-2(ybq42) X
BLW2850	myrf-2(ybq42) X; heIs63 [wrt-2p::GFP::PH + wrt-2p::GFP::H2B + lin-48p::mCherry] V
SV1009	heIs63 [wrt-2p::GFP::PH + wrt-2p::GFP::H2B + lin-48p::mCherry] V.
BLW2813	GFP::deg::myrf-1(ybq333) II; qyIs50[cdh-3p::moeABD::mCherry + unc-119(+)] V; myrf-2(ybq42) X; qyIs550[zmp-1p::MLS::GFP + unc-119(+)]; ybqsi295[Peft-3-TIR1(F79G)-mTagBFP2-AID*-NLS+HygR]
BLW2814	GFP::deg::myrf-1(ybq333) II; qyIs50[cdh-3p::moeABD::mCherry + unc-119(+)] V; qyIs550[zmp-1p::MLS::GFP + unc-119(+)]; ybqsi295[Peft-3-TIR1(F79G)-mTagBFP2-AID*-NLS+HygR]
NK2609	qyIs50 [cdh-3p::moeABD::mCherry + unc-119(+)] V. qyIs550 [zmp-1p::MLS::GFP + unc-119(+)].
BLW2657	wrdSi46[SCMp*::TIR1::F2A::mTagBFP2::AID*::NLS::tbb-2 3'UTR] I; myrf-1-degron(ybq133) II；wIs51 [SCMp::GFP + unc-119(+)] V; icbSi2 [dpy-7p::mCherry::H2B::unc-54 + Cbr-unc-119(+)].
BLW2426	wrdSi46[SCMp*::TIR1::F2A::mTagBFP2::AID*::NLS::tbb-2 3'UTR] I; myrf-1-degron(ybq133) II; heIs63[wrt-2p::GFP::PH + wrt-2p::GFP::H2B + lin-48p::mCherry] V
BLW2258	wrdSi46[SCMp*::TIR1::F2A::mTagBFP2::AID*::NLS::tbb-2 3'UTR] I; myrf-1-degron(ybq133) II; heIs63[wrt-2p::GFP::PH + wrt-2p::GFP::H2B + lin-48p::mCherry] V; hbl-1(ve18) X
BLW2757	GFP::deg::myrf-1 (ybq133) II ; mir-48(umn60[mir-48p+SL1::EGL-13NLS::mScarlet-I::cMycNLS::linker::mODC(422-461)(E428A/E430A/E431A):: lox511I::let-858 3'UTR]) V ; myrf-2(ybq42) X; ybqSi295[ Peft-3-TIR1(F79G)-mTagBFP2-AID*-NLS+HygR ]
BLW2758	GFP::deg::myrf-1 (ybq133) II ; mir-48(umn60[mir-48p+SL1::EGL-13NLS::mScarlet-I::cMycNLS::linker::mODC(422-461)(E428A/E430A/E431A):: lox511I::let-858 3'UTR]) V ; ybqSi295[ Peft-3-TIR1(F79G)-mTagBFP2-AID*-NLS+HygR ]
BLW2836	myrf-1(ju1121)/mIn1 II; mir-48(umn60[mir-48p+SL1::EGL-13NLS::mScarlet-I::cMycNLS::linker::mODC(422-461)(E428A/E430A/E431A):: lox511I::let-858 3'UTR]) V
CGC153	mir-48(umn60[mir-48p+SL1::EGL-13NLS::mScarlet-I::cMycNLS::linker::mODC(422-461)(E428A/E430A/E431A):: lox511I::let-858 3'UTR]) V
BLW2755	GFP::deg::myrf-1 (ybq133) II ; mir-241(umn47[mir-241p+SL1::egl-13-NLS::mScarlet-I::c-myc-NLS::linker::mODC(422-461)(E428A/E430A/E431A)::let-858 3' UTR]) V ; myrf-2(ybq42) X; ybqSi295[ Peft-3-TIR1(F79G)-mTagBFP2-AID*-NLS+HygR ]
BLW2756	GFP::deg::myrf-1 (ybq133) II ; mir-241(umn47[mir-241p+SL1::egl-13-NLS::mScarlet-I::c-myc-NLS::linker::mODC(422-461)(E428A/E430A/E431A)::let-858 3' UTR]) V ; ybqSi295[ Peft-3-TIR1(F79G)-mTagBFP2-AID*-NLS+HygR ]
BLW2837	myrf-1(ju1121)/mIn1 II; mir-241(umn47[mir-241p+SL1::egl-13-NLS::mScarlet-I::c-myc-NLS::linker::mODC(422-461)(E428A/E430A/E431A)::let-858 3' UTR]) V
CGC137	mir-241(umn47[mir-241p+SL1::egl-13-NLS::mScarlet-I::c-myc-NLS::linker::mODC(422-461)(E428A/E430A/E431A)::let-858 3' UTR]) V.
BLW2759	GFP::deg::myrf-1 (ybq133) II ; mir-84(umn46[mir-84p+SL1::egl-13-NLS::mScarlet-I::c-myc-NLS::linker::mODC(422-461)(E428A/E430A/E431A)::let-858 3' UTR]) myrf-2(ybq42) X; ybqSi295[ Peft-3-TIR1(F79G)-mTagBFP2-AID*-NLS+HygR ]
BLW2760	GFP::deg::myrf-1 (ybq133) II ; mir-84(umn46[mir-84p+SL1::egl-13-NLS::mScarlet-I::c-myc-NLS::linker::mODC(422-461)(E428A/E430A/E431A)::let-858 3' UTR]) ybqSi295[ Peft-3-TIR1(F79G)-mTagBFP2-AID*-NLS+HygR ]
BLW2835	myrf-1(ju1121)/mIn1 II; mir-84(umn46[mir-84p+SL1::egl-13-NLS::mScarlet-I::c-myc-NLS::linker::mODC(422-461)(E428A/E430A/E431A)::let-858 3' UTR]) X
CGC136	mir-84(umn46[mir-84p+SL1::egl-13-NLS::mScarlet-I::c-myc-NLS::linker::mODC(422-461)(E428A/E430A/E431A)::let-858 3' UTR]) X
BLW2916	myrf-1(ybq6)/mIn1 II; mir-48(umn60[mir-48p+SL1::EGL-13NLS::mScarlet-I::cMycNLS::linker::mODC(422-461)(E428A/E430A/E431A):: lox511I::let-858 3'UTR]) V
BLW2917	myrf-1(ybq6)/mIn1 II; mir-48(umn60[mir-48p+SL1::EGL-13NLS::mScarlet-I::cMycNLS::linker::mODC(422-461)(E428A/E430A/E431A):: lox511I::let-858 3'UTR]) V; myrf-2(ybq42) X
BLW2918	myrf-1(ybq6)/mIn1 II; mir-241(umn47[mir-241p+SL1::egl-13-NLS::mScarlet-I::c-myc-NLS::linker::mODC(422-461)(E428A/E430A/E431A)::let-858 3' UTR]) V
BLW2919	myrf-1(ybq6)/mIn1 II; mir-241(umn47[mir-241p+SL1::egl-13-NLS::mScarlet-I::c-myc-NLS::linker::mODC(422-461)(E428A/E430A/E431A)::let-858 3' UTR]) V; myrf-2(ybq42) X
BLW2920	myrf-1(ybq6)/mIn1 II; mir-84(umn46[mir-84p+SL1::egl-13-NLS::mScarlet-I::c-myc-NLS::linker::mODC(422-461)(E428A/E430A/E431A)::let-858 3' UTR]) X
BLW2921	myrf-1(ybq6)/mIn1 II; mir-84(umn46[mir-84p+SL1::egl-13-NLS::mScarlet-I::c-myc-NLS::linker::mODC(422-461)(E428A/E430A/E431A)::let-858 3' UTR]) myrf-2(ybq42) X
BLW2911	dpy-14::mScarlet::2xOLLAS(wrd229 wrd325) I; GFP::deg::myrf-1(ybq133) II; ybqsi295[Peft-3-TIR1(F79G)-mTagBFP2-AID*-NLS+HygR]
BLW2912	dpy-14::mScarlet::2xOLLAS(wrd229 wrd325) I; GFP::deg::myrf-1(ybq133) II; myrf-2(ybq42) X; ybqsi295[Peft-3-TIR1(F79G)-mTagBFP2-AID*-NLS+HygR]
BLW2473	nhr-23::deg::GFP::3xFlag(mkc80) I; mIn1/myrf-1(tm2707) II
BLW2637	nhr-23::deg::GFP::3xFlag(mkc80) I; mIn1/myrf-1(ybq6) II; myrf-2(ybq42) X
BLW2839	nhr-23::mKate2(ybq252) I; GFP::deg::myrf-1(ybq133) II; myrf-2(ybq42) X; ybqsi295[Peft-3-TIR1(F79G)-mTagBFP2-AID*-NLS+HygR]
BLW2887	nhr-23(kry61[nhr-23::AID*::TEV::3xFLAG]) I; GFP::myrf-1(ybq14) II; myrf-2(ybq42) X; ybqsi306[Pdpy-5-tagRFP-PH+NeoR]; ybqsi295[Peft-3-TIR1(F79G)-mTagBFP2-AID*-NLS+HygR]
BLW2922	nhr-23::mKate2(ybq252) wrdSi23 [eft-3p::TIR1::F2A::mTagBFP::tbb2 3' UTR:: loxP] I; GFP::deg::myrf-1(ybq133) II;
BLW2647	wrdSi23 [eft-3p::TIR1::F2A::mTagBFP::tbb2 3' UTR:: loxP] I; myrf-1(ybq133) lin-42::mScarlet-I(ybq251)II
BLW2838	lin-42::mScarlet-I(ybq251) GFP::deg::myrf-1(ybq133) II; myrf-2(ybq42) X; ybqsi295[Peft-3-TIR1(F79G)-mTagBFP2-AID*-NLS+HygR]
BLW2881	GFP::myrf-1(ybq14) II; ybqEx962[Pvha6-lin-42a-F2A-mTagBFP2-NLS]
BLW2453	lin-42::deg::GFP(ybq224) myrf-1(tm2707)/mIn1 II
BLW2923	lin-42::deg::GFP(ybq224) myrf-1(tm2707)/mIn1 II; myrf-2(ybq42) X
BLW2878	GFP::deg::myrf-1(ybq133) II; ltIs37 [pie-1p::mCherry::his-58 + unc-119(+)] IV ; myrf-2(ybq42) X; ybqsi295[Peft-3-TIR1(F79G)-mTagBFP2-AID*-NLS+HygR]
BLW2924	myrf-1(ybq6)/mIn1 II; dpy-4::mNG::3xFLAG(wrd228) IV
BLW2925	myrf-1(ybq6)/mIn1 II; dpy-4::mNG::3xFLAG(wrd228) IV; myrf-2(ybq42) X
BLW2926	myrf-1(ju1121)/mIn1 II; dpy-4::mNG::3xFLAG(wrd228) IV
BLW2927	GFP::deg::myrf-1(ybq133) II; dpy-4::mNG::3xFLAG(wrd228) IV; ybqsi295[Peft-3-TIR1(F79G)-mTagBFP2-AID*-NLS+HygR]
BLW2928	GFP::deg::myrf-1(ybq133) II; dpy-4::mNG::3xFLAG(wrd228) IV;myrf-2(ybq42) X; ybqsi295[Peft-3-TIR1(F79G)-mTagBFP2-AID*-NLS+HygR]
BLW2929	myrf-1(ybq6)/min1 II; dpy-13::mNG(syb3318) IV
BLW2930	myrf-1(ybq6)/min1 II; dpy-13::mNG(syb3318) IV; myrf-2(ybq42) X
BLW2931	myrf-1(ju1121)/min1 II; dpy-13::mNG(syb3318) IV
PHX3318	dpy-13::mNG(syb3318) IV
BLW2864	K10D3.4(wrd296[K10D3.4::mNG::3xFLAG]) I; GFP::deg::myrf-1(ybq133) II; myrf-2(ybq42) X; ybqsi295[Peft-3-TIR1(F79G)-mTagBFP2-AID*-NLS+HygR]
BLW2868	K10D3.4(wrd296[K10D3.4::mNG::3xFLAG]) I; GFP::deg::myrf-1(ybq133) II; ybqsi295[Peft-3-TIR1(F79G)-mTagBFP2-AID*-NLS+HygR]
BLW2866	GFP::deg::myrf-1(ybq133) II; myrf-2(ybq42) X; ybqsi306[Pdpy-5-tagRFP-PH+NeoR]; ybqsi295[Peft-3-TIR1(F79G)-mTagBFP2-AID*-NLS+HygR]
BLW2932	GFP::deg::myrf-1(ybq133) II; ybqsi306[Pdpy-5-tagRFP-PH+NeoR]; ybqsi295[Peft-3-TIR1(F79G)-mTagBFP2-AID*-NLS+HygR]
BLW2744	GFP::deg::myrf-1(ybq133) II ; myrf-2(ybq42) ayIs6 [hlh-8::GFP + dpy-20(+)] X; ybqSi295[ Peft-3-TIR1(F79G)-mTagBFP2-AID*-NLS+HygR ]
BLW2745	GFP::deg::myrf-1(ybq133) II ; ayIs6 [hlh-8::GFP + dpy-20(+)] X; ybqSi295[ Peft-3-TIR1(F79G)-mTagBFP2-AID*-NLS+HygR ]
BLW1209	ayIs6 [hlh-8::GFP + dpy-20(+)] myrf-2(ybq42) X
BLW2933	myrf-1(ybq6)/mIn1 II; ayIs6[hlh-8::GFP + dpy-20(+)] X
BLW2934	myrf-1(ybq6)/mIn1 II; ayIs6[hlh-8::GFP + dpy-20(+)] myrf-2(ybq42) X
BLW2935	myrf-1(ju1121)/mIn1 II; ayIs6[hlh-8::GFP + dpy-20(+)] X
BLW2844	wrdSi23 [eft-3p::TIR1::F2A::mTagBFP::tbb2 3' UTR:: loxP] I; mIn1/myrf-1:deg::gfp(ybq133) lin-4(umn84) II ; myrf-2(ybq42) X
BLW2938	wrdSi23 [eft-3p::TIR1::F2A::mTagBFP::tbb2 3' UTR:: loxP] I; mIn1/myrf-1:deg::gfp(ybq133) lin-4(umn84) II
BLW2939	wrdSi23 [eft-3p::TIR1::F2A::mTagBFP::tbb2 3' UTR:: loxP] I; GFP::deg::myrf-1(ybq133)II; let-7(umn45[let-7p::egl-13-NLS::mScarlet-I::c-myc-NLS::linker::mODC(422-461)(E428A/E430A/E431A)::let-858 3' UTR])/tmC24 [F23D12.4(tmIs1240) unc-9(tm9719)] X
BLW2936	GFP::deg::myrf-1(ybq133) II; ayIs4[Pegl-17-GFP] IV; ybqSi295[ Peft-3-TIR1(F79G)-mTagBFP2-AID*-NLS+HygR ]
BLW2937	GFP::deg::myrf-1(ybq133) II; ayIs4[Pegl-17-GFP] IV; myrf-2(ybq42) X; ybqSi295[ Peft-3-TIR1(F79G)-mTagBFP2-AID*-NLS+HygR ]
BLW2940	dpy-5::mNG(syb3312) I; GFP::deg::myrf-1(ybq133) II; ybqSi295[ Peft-3-TIR1(F79G)-mTagBFP2-AID*-NLS+HygR ]
BLW2941	dpy-5::mNG(syb3312) I; GFP::deg::myrf-1(ybq133) II; myrf-2(ybq42) X; ybqSi295[ Peft-3-TIR1(F79G)-mTagBFP2-AID*-NLS+HygR ]
BLW2942	nhr-23::mKate2(ybq252) I; lin-42(ok2385) II
VT3751	maIs105 [col-19::GFP] V; hbl-1::mScarlet-I(ma430) X
BLW2652	GFP::deg::myrf-1(ybq133) II; myrf-2(ybq42) X
BLW889	GFP::myrf-1 (ybq14) II
BLW1827	GFP::myrf-1 (ybq14) II; glo-1(zu391) X
PHX2564	GFP::myrf-1(syb2564)
